# Lipid droplets modulate proteostasis, SQST-1/SQSTM1 dynamics, and lifespan in *C. elegans*

**DOI:** 10.1101/2021.04.22.440991

**Authors:** Anita V. Kumar, Joslyn Mills, Wesley M. Parker, Joshua A. Leitão, Diego I. Rodriguez, Celeste Ng, Rishi Patel, Joseph L. Aguilera, Joseph R. Johnson, Shi Quan Wong, Louis R. Lapierre

## Abstract

The ability of organisms to live long depends largely on the maintenance of proteome stability via proteostatic mechanisms including translational regulation, protein chaperoning and degradation machineries. In several long-lived *Caenorhabditis elegans* strains, such as insulin/IGF-1 receptor *daf-2* mutants, enhanced proteostatic mechanisms are accompanied by elevated intestinal lipid stores, but the role of lipid droplets in longevity has remained obscure. Here, while determining the regulatory network of the selective autophagy receptor SQST-1/SQSTM1, we unexpectedly uncovered a novel role for lipid droplets in proteostasis and longevity. Using an unbiased genome-wide RNAi screening approach, we identified several SQST-1 modulators, including proteins found on lipid droplets and those prone to aggregate with age. SQST-1 accumulated on lipid droplets when autophagy was inhibited, suggesting that lipid droplets may serve a role in facilitating selective autophagy. Expansion of intestinal lipid droplets by silencing the conserved cytosolic triacylglycerol lipase gene *atgl-1/ATGL* enhanced autophagy, and extended lifespan in an HSF-1/HSF1-dependent and CDC-48/VCP-dependent manner. Silencing *atgl-1* mitigated the age-related accumulation of SQST-1 and reduced overall ubiquitination of proteins. Reducing *atgl-1* also improved proteostasis in proteotoxicity models of neurodegenerative diseases. Subcellular analyses revealed that lipid droplets unexpectedly harbor more soluble ubiquitinated proteins than the cytosol. Accordingly, low lipid droplet levels exacerbated the proteostatic collapse when autophagy or proteasome function was compromised. Altogether, our study uncovers a key role for lipid droplets in *C. elegans* as a proteostatic mediator that reduces protein ubiquitination, facilitates autophagy, and promotes longevity.
