## Supplemental Table 1 for "Lipid droplets modulate proteostasis, SQST-1/SQSTM1 dynamics, and lifespan in *C. elegans*"

### Sheet: Supp. Table 1
WormBase ID	Sequence	Worm Gene	Human Gene	SQST-1::GFP (whole life)	SQST-1::RFP (whole life)	SQST-1::GFP (adulthood)	WormCat Functional Category	Colour Key	SQST-1 Accumulation
WBGene00018774	F53G12.9	F53G12.9*	FAXC	2	2	3	Unknown	5	+++++
WBGene00004418	F53G12.10	rpl-7*	RPL7	2	3	3	Ribosome	4	++++
WBGene00016902	C53D5.1	C53D5.1*	DIPK1C	2	4	3	N/A	3	+++
WBGene00000962	T21E12.4	dhc-1*	DYNC1H1	3	3	3	Cytoskeleton	2	++
WBGene00004479	D1007.6	rps-10*	RPS10	2	3	3	Ribosome	1	+
WBGene00015091	B0261.1	B0261.1*	BDP1	2	3	3	Transcription: general machinery	0	= Contol RNAi (L4440)
WBGene00000150	F55A12.7	apm-1*	AP1M2	2	2	3	Transmembrane protein	-1	-
WBGene00004431	C09D4.5	rpl-19*	RPL19	2	2	3	Ribosome	-2	--
WBGene00006919	F46F11.5	vha-10*	ATP6V1G2	2	4	3	Lysosome
WBGene00001497	T08B2.9	fars-1/frs-1*	FARSA	3	2	2	Non-coding RNA	*	Sequence confirmed
WBGene00003815	F22D6.3	nars-1*	NARS1	2	1	3	Non-coding RNA
WBGene00010560	K04G2.1	eif-2β*	EIF2S2	2.5	2	3	Ribosome
WBGene00004426	C04F12.4	rpl-14*	RPL14	3	1	3	Ribosome
WBGene00009161	F26E4.6	cox-7C*	COX7C	2	1	2	Metabolism
WBGene00001942	T23D8.6	his-68*	H2AX	2	0	3	Transcription: chromatin
WBGene00007707	C25A1.5	fath-1*	FA2H	3	2	2	Metabolism
WBGene00007708	C25A1.6	nola-3*	NOP10	3	1	1	Ribosome
WBGene00003902	Y106G6H.2	pab-1*	PABPC1	3	1	2	mRNA functions
WBGene00004444	Y106G6H.3	rpl-30*	RPL30	2.5	3	3	Ribosome
WBGene00004408	F25H2.10	rla-0*	RPLP0	3	3	3	Ribosome
WBGene00015232	B0511.6	B0511.6*	DDX18	2	2	2	mRNA functions
WBGene00018849	F55A3.3	spt-16*	SUPT16H	2	0	3	Transcription: chromatin
WBGene00018852	F55A3.7	F55A3.7*	SUPT16H	2	3	3	Pseudogene
WBGene00008476	E03H4.8	E03H4.8*	COPB2	3	3	3	Trafficking
WBGene00012474	Y18D10A.1	attf-6*		3	2	2	Nucleic acid
WBGene00003948	C47B2.4	pbs-2*	PSMB7	2	0	3	Proteolysis proteasome
WBGene00012354	W09C5.8	cox-4*	COX4I1	2.5	0	2	Metabolism
WBGene00013676	Y105E8A.17	ekl-4*	DMAP1	2.5	3	2	Development
WBGene00009284	F31C3.2	F31C3.2*	TENT2	2.66667	1	2	Cell cycle
WBGene00019588	K09F6.5	K09F6.5*		3	3	3	Metabolism
WBGene00012237	W04A8.2	W04A8.2*		2.33333	3	3	Unknown
WBGene00004429	Y48G8AL.8	rpl-17*	RPL17	3	2	2	Ribosome
WBGene00004412	Y71F9AL.13	rpl-1*	RPL10A	3	0	3	Ribosome
WBGene00004920	Y71F9B.4	snr-7*	SNRPG	2.5	2	3	mRNA functions
WBGene00017280	F09D1.1	usp-39*	USP39	2.5	1	1	Proteolysis proteasome
WBGene00021292	Y25C1A.5	copb-1*	COPB1	2.33333	3	3	Trafficking
WBGene00022739	ZK430.1	toe-1*	HEATR1	3	2	2	Unknown
WBGene00020868	T27F7.3	eif-1*	EIF1B	3	0	3	Ribosome
WBGene00004434	C27A2.2	rpl-22*	RPL22	2.66667	2	3	Ribosome
WBGene00017284	F09E5.5	sec-6*	EXOC3	2.66667	3	2	Trafficking
WBGene00022669	ZK177.1	ZK177.1*		2.5	4	2	Unknown
WBGene00016115	C25H3.6	mdt-26*		3	1	2	Transcription: general machinery
WBGene00002980	C32D5.9	lgg-1*	GABARAP	2	3	3	Lysosome
WBGene00004916	T28D9.10	snr-3*	SNRPD1	3	2	3	mRNA functions
WBGene00007050	F18C5.3	utp-20*	UTP20	3	2	2	Proteolysis proteasome
WBGene00016961	C56C10.3	vps-32.1*	CHMP4B	3	4	3	Trafficking
WBGene00016889	C52E12.4	lst-6*	DENND5A	2.33333	2	2	Unknown
WBGene00004447	F10E7.7	rpl-33*	RPL35A	2.33333	3	2	Ribosome
WBGene00004198	F32A5.6	prx-13*	PEX13	3	1	2	Peroxisome
WBGene00017546	F18A1.5	rpa-1*	RPA1	2.66667	4	2	DNA
WBGene00003730	B0495.4	nhx-2*	SLC9A2	2.5	2	2	Transmembrane transport
WBGene00015513	C06A8.2	snpc-1.1*	SNAPC1	2.5	1	2	mRNA functions
WBGene00006913	T01H3.1	vha-4*	ATP6V0B	3	4	2	Lysosome
WBGene00004723	C08B11.5	sap-49*	SF3B4	2.33333	3	++	mRNA functions
WBGene00002066	M110.4	ifg-1*	EIF4G3	3	3	3	Ribosome
WBGene00001498	F22B5.9	fars-3*	FARSB	2.33333	2	2	Non-coding RNA
WBGene00002065	F54C9.1	iff-2*	EIF5A2	3	2	2	Ribosome
WBGene00004416	F54C9.5	rpl-5*	RPL5	2.33333	3	2	Ribosome
WBGene00004440	F28C6.7	rpl-26*	RPL26	2.66667	3	3	Ribosome
WBGene00008428	D2085.3	eif-2Bepsilon*	EIF2B5	2.33333	1	2	Ribosome
WBGene00004194	C34C6.6	prx-5*	PEX5	2.5	1	2	Peroxisome
WBGene00011605	T08A11.2	sftb-1*	SF3B1	2.66667	2	2	mRNA functions
WBGene00009626	F42A8.1	F42A8.1*		2	0	3	Development
WBGene00014250	ZK1307.9	ZK1307.9*	CCDC130	2	1	3	Unknown
WBGene00009365	F33H1.4	F33H1.4*		2.33333	3	3	Unknown
WBGene00006530	F44F4.11	tba-4*	TUBA8	3	2	2	Cytoskeleton
WBGene00012489	Y19D2B.1	Y19D2B.1*	TUBB6/TUBG2	2	0	3	Cytoskeleton
WBGene00002957	F33A8.1	let-858*	CWC22	3	3	2	Metabolism
WBGene00004454	C09H10.2	rpl-36.A*	RPL36AL	3	3	3	Ribosome
WBGene00004478	F40F8.10	rps-9*	RPS9	2.5	2	2	Ribosome
WBGene00010054	F54D5.11	gtf-2E2	GTF2E2	3	1	2	Transcription: general machinery
WBGene00009739	F45H10.2	F45H10.2*	UQCRQ	2.66667	1	2	Metabolism
WBGene00004271	W03C9.3	rab-7*	RAB7A	2	2	3	Trafficking
WBGene00011876	T21B4.1	srz-6*	SRZ6	2	2	3	Transmembrane protein
WBGene00001884	ZK131.4	his-10*	H4C2	1.5	1	3	Transcription: chromatin
WBGene00001886	ZK131.6	his-12*	H2AX	2.66667	2	3	Transcription: chromatin
WBGene00001887	ZK131.7	his-13*	H3C1/H3C4/H3C7	2	1	3	Transcription: chromatin
WBGene00001918	F08G2.1	his-44*	H2BC1	3	1	3	Transcription: chromatin
WBGene00001917	F08G2.2	his-43*	H2AX	2.5	2	3	Transcription: chromatin
WBGene00004456	Y48B6A.2	rpl-43*	RPL37A	3	3	2	Ribosome
WBGene00001225	Y54E2A.11	eif-3.b*	EIF3B	3	0	2	Ribosome
WBGene00012179	W01D2.1	rpl-37*	RPL37	3	3	3	N/A
WBGene00013168	Y53F4B.22	arp-1*	ARPC1A	2.33333	3	3	Cytoskeleton
WBGene00004210	Y110A2AL.8	ptc-3*	PTCH1	3	2	2	Signaling
WBGene00021784	Y51H7C.6	cogc-4*	COG4	2.5	3	3	Trafficking
WBGene00044939	B0412.7	B0412.7*		3	2	2	Non-coding RNA
WBGene00004491	F53A3.3	rps-22*	RPS15A	2.33333	3	3	Ribosome
WBGene00004128	F53A3.4	pqn-41*		2	1	3	Unknown
WBGene00006725	H06I04.4	ubl-1*	RPS27A	2.66667	3	3	Proteolysis proteasome
WBGene00004451	C54C6.1	rpl-37*	RPL37	3	3	3	Ribosome
WBGene00007980	C36E8.1	C36E8.1*	RRN3	3	2	3	Transcription: general machinery
WBGene00007623	C16C10.2	C16C10.2*	UTP11	2.33333	1	2	Ribosome
WBGene00003073	R74.1	lars-1*	LARS1	2.33333	2	2	Non-coding RNA
WBGene00007135	B0285.1	cdk-12*	CDK-12	3	1	2	Cell cycle
WBGene00004469	B0393.1	rps-0*	RPSA	2	2	2	Ribosome
WBGene00016447	C35D10.11	msd-4*		3	0	2	Unknown
WBGene00017830	F26F4.11	rpb-8*	POLR2H	3	3	1	Transcription: general machinery
WBGene00016140	C26E6.4	rpb-2*	POLR2B	2	2	2	Transcription: general machinery
WBGene00015143	B0336.3	rbm-26*	RBM26	3	1	3	mRNA functions
WBGene00004435	B0336.10	rpl-23*	RPL23	3	3	2	Ribosome
WBGene00007016	R12B2.5	mdt-15*	MED15	2.66667	3	2	Transcription: general machinery
WBGene00017166	F01F1.12	aldo-2*	ALDOA/ALDOC	3	0	2	Metabolism
WBGene00002982	B0336.8	lgg-3*	ATG12	3	2	2	Lysosome
WBGene00002891	C56G2.6	let-767*	HSD17B12	3	3	2	Metabolism
WBGene00002850	C16A3.3	let-716*	PDCD11	3	1	2	Development
WBGene00004482	C16A3.9	rps-13*	RPS13	3	3	2	Ribosome
WBGene00002889	F20H11.2	let-765*	SBNO1	3	2	3	Development
WBGene00018997	F57B9.3	phi-2*	EIF4A1	3	3	3	Ribosome
WBGene00002083	F57B9.6	inf-1*	EIF4A1	3	3	3	Ribosome
WBGene00019400	K04G7.1	K04G7.1*		2.5	2	2	Development
WBGene00004483	F37C12.9	rps-14*	RPS14	3	3	2	Ribosome
WBGene00004490	F37C12.11	rps-21*	RPS21	3	3	3	Ribosome
WBGene00004417	R151.3	rpl-6*	RPL6	3	3	3	Ribosome
WBGene00004189	T20H4.3	pars-1*	EPRS1	3	2	3	Non-coding RNA
WBGene00017268	F08F8.2	hmgr-1*	HMGCR	2.5	2	2	Metabolism
WBGene00003497	K07D8.1	mup-4*	MATN4	2	2	2	Transmembrane protein
WBGene00004420	R13A5.8	rpl-9*	RPL9	3	3	2	Ribosome
WBGene00022791	ZK686.1	ZK686.1*		2.5	2	2	Unknown
WBGene00001209	C27D11.1	egl-45*	EIF3A	3	2	3	Ribosome
WBGene00004918	ZK652.1	snr-5*	SNRPF	2.5	2	3	mRNA functions
WBGene00004449	ZK652.4	rpl-35*	RPL35	2.5	3	3	Ribosome
WBGene00012768	Y41E3.10	eef-1B.2*	FDXACB1	3	3	3	Ribosome
WBGene00019678	K12H4.3	K12H4.3*	BRIX1	2	0	3	Ribosome
WBGene00004427	K11H12.2	rpl-15*	RPL15	2.5	2	2	Ribosome
WBGene00016250	C30C11.4	hsp-110*	HSPA4	3	1	3	Stress response
WBGene00015525	C06E1.10	rha-2*	DHX37	2.5	0	3	mRNA functions
WBGene00019305	K02D10.5	snap-29*	SNAP29	2.5	2	2	Trafficking
WBGene00006911	R10E11.2	vha-2*	ATP6V0C	2.5	3	3	Lysosome
WBGene00198459	R10E11.11	R10E11.11*		2.5	3	3	Non-coding RNA
WBGene00001002	R01H10.1	div-1*	POLA2	3	2	2	DNA
WBGene00009654	F43D9.3	sly-1*	SCFD1	2.5	0	2	Trafficking
WBGene00004302	K01G5.4	ran-1*	RAN	2	0	3	Signaling
WBGene00012936	Y47D3A.29	pola-1*	POLA1	3	2	2	DNA
WBGene00004506	Y49E10.1	rpt-6*	PSMC5	1.5	2	3	Proteolysis proteasome
WBGene00004919	Y49E10.15	snr-6*	SNRPE	3	2	2	mRNA functions
WBGene00006728	ZK1010.1	ubq-2*	UBA52	3	3	3	Proteolysis proteasome
WBGene00000067	T25C8.2	act-5*		2.5	4	3	Cytoskeleton
WBGene00022336	Y82E9BR.3	Y82E9BR.3*	ATP5MC1	3	1	1	Metabolism
WBGene00000160	Y71H2B.10	apb-1*	AP1B1	2.5	3	3	N/A
WBGene00004981	Y66H1B.4	spl-1*	SGPL1	2	2	3	Metabolism
WBGene00020297	T07A9.9	nog-1*	GTPBP4	2	0	3	Signaling
WBGene00004493	T07A9.11	rps-24*	RPS24	3	3	3	Ribosome
WBGene00020298	T07A9.10	T07A9.10*	STXBP3	3	2	2	Trafficking
WBGene00021952	Y55H10A.1	vha-19*	ATP6AP1	2	+++++	3	Lysosome
WBGene00000123	F36A4.7	ama-1*	POLR2A	2.5	2	2	Transcription: general machinery
WBGene00004419	Y24D9A.4	rpl-7a*	RPL7A	3	3	3	Ribosome
WBGene00004432	E04A4.8	rpl-20*	RPL18A	2.5	3	3	Ribosome
WBGene00016721	C46G7.1	C46G7.1*	RNASEK	3	-1	3	mRNA functions
WBGene00015927	C17H12.1	dyci-1*	DYNC1I1/DYNC1I2	3	2	3	Cilia
WBGene00020445	T12B3.2	T12B3.2*	SLC22A14	2	0	3	Transmembrane transport
WBGene00015214	B0496.5	srtx-1*		3	1	3	Transmembrane protein
WBGene00001936	F55G1.3	his-62*	H2BC1	2	-1	3	Transcription: chromatin
WBGene00001935	F55G1.10	his-61*	H2AX	3.5	0	3	Transcription: chromatin
WBGene00002173	F33D4.2	itr-1*	ITPR1	3	1	3	Signaling
WBGene00009183	F27C8.2	F27C8.2*		2.5	3	3	Protein modification
WBGene00001908	F17E9.9	his-34*	H2BC1	2	1	3	Transcription: chromatin
WBGene00001904	F35H10.1	his-30*	H2AX	2	3	3	Transcription: chromatin
WBGene00017238	F08B4.7	F08B4.7*	SNRPC	2	-1	3	mRNA functions
WBGene00005663	C47E12.1	sars-1*	SARS1	2.5	2	2	Non-coding RNA
WBGene00008149	C47E12.4	pyp-1*	PPA1	3	2	3	Metabolism
WBGene00001017	ZK593.5	dnc-1*	DCTN1	2.5	3	3	Cytoskeleton
WBGene00002344	M7.1	let-70*	UBE2D2/UBE2D3	3	3	3	Proteolysis proteasome
WBGene00004474	T05E11.1	rps-5*	RPS5	2.5	3	3	Ribosome
WBGene00007108	B0035.5	gspd-1*	G6PD	2.5	1	2	Metabolism
WBGene00007109	B0035.6	edg-1*		3	0	2	Unknown
WBGene00001922	B0035.8	his-48*	H2BC1	3	2	3	Transcription: chromatin
WBGene00001931	F54E12.5	his-57*	H2AX	3	1	3	Transcription: chromatin
WBGene00001940	H02I12.6	his-66*	H2BC1/H2BC11/H2BC13	2	0	3	Transcription: chromatin
WBGene00010354	H02I12.8	cyp-31A2*	CYP4V2	3	1	3	Metabolism
WBGene00004480	F40F11.1	rps-11*	RPS11	3	2	1	Ribosome
WBGene00001398	VZK822L.1	fat-6*	SCD5	2.5	0	3	Metabolism
WBGene00016581	C42C1.3	C42C1.3*		3	1	3	Unknown
WBGene00004492	F28D1.7	rps-23*	RPS23	3	3	2	Ribosome
WBGene00009954	F53B2.1	F53B2.1*		2.5	0	3	Pseudogene
WBGene00004424	JC8.3	rpl-12*	RPL12	2.5	3	3	Ribosome
WBGene00004410	Y62E10A.1	rla-2*	RPLP2	3	3	3	Ribosome
WBGene00004430	Y45F10D.12	rpl-18*	RPL18	3	1	3	Ribosome
WBGene00001330	Y57G11C.24	eps-8*	EPS8L2	2	0	3	Signaling
WBGene00012769	Y41E3.11	hrpu-1*	HNRNPU/HNRNPUL1	3	2	3	mRNA functions
WBGene00006698	Y116A8C.35	uaf-2*	U2AF1L5	3	1	3	mRNA functions
WBGene00004914	Y116A8C.42	snr-1*	SNRPD3	3	1	3	mRNA functions
WBGene00002005	F26D10.3	hsp-1*	HSPA8	3	1	3	Stress response
WBGene00006920	Y38F2AL.3	vha-11*	ATP6V1C1	3	3	3	Lysosome
WBGene00004497	Y41D4B.5	rps-28*	RPS28	3	3	3	Ribosome
WBGene00004496	F56E10.4	rps-27*	RPS27	2.5	2	3	Ribosome
WBGene00004422	T22F3.4	rpl-11.1*	RPL11	2.5	1	3	Ribosome
WBGene00017982	F32D1.2	hpo-18*	ATP5F1E	3	2	2	Metabolism
WBGene00003927	CD4.6	pas-6*	PSMA1	2	2	3	Proteolysis proteasome
WBGene00015424	C04E6.8	C04E6.8*		2	2	3	Unknown
WBGene00000159	F29G9.3	aps-1*	AP1S2	2.5	3	3	Development
WBGene00020269	T05H4.6	erfa-1*	ETF1	2	1	3	Ribosome
WBGene00018488	F46E10.1	acs-1*	ACSF2	2.5	1	2	Metabolism
WBGene00004453	C26F1.9	rpl-39*	RPL39	3	3	3	Ribosome
WBGene00002078	ZK742.1	xpo-1*	XPO1	2	2	3	Transmembrane transport
WBGene00016497	C37C3.3	vps-32.2*	CHMP4B	3	2	3	Pseudogene
WBGene00001881	F45F2.4	his-7*	H2AX	2	-1	3	Transcription: chromatin
WBGene00004472	C23G10.3	rps-3*	RPS3	3	0	2	Ribosome
WBGene00001915	C50F4.5	his-41*	H2BC13	3	-1	1	Transcription: chromatin
WBGene00000065	T04C12.4	act-3*	ACTB/ACTG1	3	3	2	Cytoskeleton
WBGene00000064	T04C12.5	act-2*	ACTB	2.5	2	3	Cytoskeleton
WBGene00000063	T04C12.6	act-1*	ACTB	2.5	3	3	Cytoskeleton
WBGene00010405	H19N07.1	erfa-3*	GSPT1	2.5	2	3	Cell cycle
WBGene00006373	F55A11.2	syx-5*	STX5	2.5	2	2	Trafficking
WBGene00010097	F55C5.8	srpa-68*	SRP68	2	2	2	Transmembrane protein
WBGene00011015	R04F11.2	R04F11.2*	ATP5ME	2	3	2	Metabolism
WBGene00010425	H37A05.1	lpin-1*	LPIN1/LPIN3	3	3	1	Metabolism
WBGene00010280	F58G11.2	rde-12*		2.5	1	3	Non-coding RNA
WBGene00000447	F55B12.1	ceh-24*	NKX2-1/NKX2-4	3	1	3	Transcription factor
WBGene00013025	Y49A3A.2	vha-13*	ATP6V1A	3	4	3	Lysosome
WBGene00004485	T01C3.6	rps-16*	RPS16	3	3	3	Ribosome
WBGene00001423	T01C3.7	fib-1*	FBL	3	2	3	mRNA functions
WBGene00011323	T01C3.8	mut-15*		2.5	-1	3	Unknown
WBGene00001878	T10C6.11	his-4*	H2BC1	3	0	3	Transcription: chromatin
WBGene00001877	T10C6.12	his-3*	H2AX	3	0	3	Transcription: chromatin
WBGene00012316	W06H3.3	ctps-1*	CTPS1/CTPS2	3	2	3	Metabolism
WBGene00004413	B0250.1	rpl-2*	RPL8	3	2	3	Ribosome
WBGene00007124	B0250.7	B0250.7*		3	3	2	Unknown
WBGene00012623	Y38H6C.10	fbxa-149*		3	3	2	Pseudogene
WBGene00020507	T14F9.1	vha-15*	ATP6V1H	2	4	3	Lysosome
WBGene00004423	F07D10.1	rpl-11.2*	RPL11	3	0	3	Ribosome
WBGene00022201	Y71H10B.1	Y71H10B.1*	NT5C2	2.5	2	1	Metabolism
WBGene00019365	K03E6.7	rei-2*	SH3BP5L	3	2	2	Signaling
WBGene00006921	F20B6.2	vha-12*	ATP6V1B2	2.5	3	3	Lysosome
WBGene00001169	R03G5.1	eef-1A.2*	EEF1A2	3	3	3	Ribosome
WBGene00008205	C49F5.1	sams-1*	MAT1A/MAT2A	2.5	2	3	Metabolism
WBGene00003903	F18H3.3	pab-2*	PABPC1	2.5	3	3	mRNA functions
WBGene00010700	K09A9.1	nipi-3*	TRIB1/TRIB2/TRIB3	3	3	3	Signaling
WBGene00001337	ZC434.5	ears-1*	EPRS1	3	2	2	Non-coding RNA
WBGene00004274	F53G12.1	rab-11.1*	RAB11A/RAB11B	3	3	2	Trafficking
WBGene00004475	Y71A12B.1	rps-6*	RPS6	3	2	3	Ribosome
WBGene00018007	F33D11.10	F33D11.10*	EIF4A3	2	1	2	Ribosome
WBGene00016258	C30F8.2	vha-16*	ATP6V0D1	1.5	4	3	N/A
WBGene00004445	W09C5.6	rpl-31*	RPL31	3	3	3	N/A
WBGene00004880	Y48G8AL.6	smg-2*	UPF1	3	0	1	mRNA functions
WBGene00004441	C53H9.1	rpl-27*	RPL27	3	2	2	N/A
WBGene00003928	ZK945.2	pas-7*	PSMA3	2	1	3	N/A
WBGene00019061	F58F12.1	phi-38*	ATP5F1D	2	0	3	Metabolism
WBGene00008266	C53A5.6	C53A5.6*		2.5	2	2	Unknown
WBGene00013260	Y57A10A.19	rsr-2*	SRRM2	3	1	2	Unknown
WBGene00001748	F56C9.1	gsp-2*	PPP1CA	2	2	3	Signaling
WBGene00022346	Y82E9BR.13	pals-17*		3	3	2	Unknown
WBGene00004390	K04G7.10	rnp-7*	SNRNP70	2.5	2	3	Ribosome
WBGene00000248	C54C6.2	ben-1*	TUBB3/TUBB6	3	0	2	Cytoskeleton
WBGene00000915	C47E8.5	hsp-90*	HSP90AA1/HSP90AB1	2.5	2	2	Stress response
WBGene00021004	W03F9.10	sftb-2*	SF3B2	2.5	1	2	mRNA functions
WBGene00018811	F54D11.1	pmt-2*	METTL7B	2.5	1	1	Metabolism
WBGene00017262	F08F3.4	F08F3.4*	HSD3B1/HSD3B2	3	3	3	Stress response
WBGene00004499	C26F1.4	rps-30*	FAU	3	-2	3	N/A
WBGene00021959	Y57E12AL.6	Y57E12AL.6*		3	1	1	Proteolysis proteasome
WBGene00022119	Y71F9AL.17	copa-1*	COPA	2.5	3	3	Trafficking
