## Supplemental Table 2 for "Lipid droplets modulate proteostasis, SQST-1/SQSTM1 dynamics, and lifespan in *C. elegans*"

### Sheet: Supp. Table 2
Gene name	Screen	LD associated (daf-2/N2)%	Insoluble proteins (D11/D1)
		Vrablik et al. 2015	Reis-Rodriguez et al. 2012		17 OVERLAPPING GENES
act-2	+++	1	#N/A		Function	Gene name	SQST-1	LD association	Insolubility
act-5	++	1.0241	#N/A		Translation	inf-1	+++	0.707317	13.2268
aldo-2	+++	0.769231	#N/A			rpl-17	+++	1.0102	13.5778
ben-1	+++	1.05556	#N/A			rpl-19	++	0.811594	12.8361
eef-1A.2	+++	1.01667	#N/A			rpl-23	+++	1	12.3459
eef-1b.2	+++	0.545455	#N/A			rpl-31	+++	0.939394	22.0691
egl-45	+++	0.733333	#N/A			rpl-7	++	0.887755	16.0673
F45H10.2	+++	0.833333	#N/A			rpl-9	+++	0.754717	8.62497
fib-1	+++	0.538462	#N/A			rps-0	+	0.921875	13.7303
his-4	+++	0.363636	#N/A			rps-11	+++	0.885714	14.3835
hsp-1	+++	0.676471	11.2543			rps-14	+++	1.19355	12.0875
iff-2	+++	0.666667	#N/A			rps-16	+++	0.885714	12.833
inf-1	+++	0.707317	13.2268			rps-23	+++	0.851852	16.1639
let-767	+++	1.47368	#N/A			rps-28	+++	1	7.47693
pab-1	+++	0.514493	14.2252			rps-3	++	1	10.3417
pab-2	+++	0.888889	#N/A			rps-5	++	0.666667	17.9908
pars-1	+++	0.75	#N/A		Proteostasis	hsp-1	+++	0.676471	11.2543
pmt-2	++	0.875	#N/A		mRNA function	pab-1	+++	0.514493	14.2252
R04F11.2	++	0.916667	#N/A
rab-7	++	1.6	#N/A
rla-0	++	1.03922	#N/A
rla-2	+++	1.57143	#N/A
rpl-1	+++	0.901099	#N/A
rpl-11.1	+++	1.07143	#N/A
rpl-11.2	+++	1	#N/A
rpl-12	++	0.8	#N/A
rpl-14	++	1.09677	#N/A
rpl-15	++	1.08333	#N/A
rpl-15	++	1.08333	#N/A
rpl-17	+++	1.0102	13.5778
rpl-18	+++	0.968	#N/A
rpl-19	++	0.811594	12.8361
rpl-2	+++	0.863636	#N/A
rpl-20	++	1.04348	#N/A
rpl-22	++	0.842105	#N/A
rpl-23	+++	1	12.3459
rpl-26	++	0.871795	#N/A
rpl-27	+++	1.14286	#N/A
rpl-31	+++	0.939394	22.0691
rpl-33	++	1	#N/A
rpl-35	++	0.804878	#N/A
rpl-5	+	0.84127	#N/A
rpl-6	+++	1.06061	#N/A
rpl-7	++	0.887755	16.0673
rpl-7a	+++	1	#N/A
rpl-9	+++	0.754717	8.62497
rps-0	+	0.921875	13.7303
rps-10	++	0.833333	#N/A
rps-11	+++	0.885714	14.3835
rps-13	+++	0.723684	#N/A
rps-14	+++	1.19355	12.0875
rps-16	+++	0.885714	12.833
rps-22	++	1.08108	#N/A
rps-23	+++	0.851852	16.1639
rps-24	+++	1.07895	#N/A
rps-27	++	1	#N/A
rps-28	+++	1	7.47693
rps-3	++	1	10.3417
rps-5	++	0.666667	17.9908
rps-6	+++	0.842105	#N/A
rps-9	+++	0.920455	#N/A
sams-1	++	0.75	#N/A
sars-1	++	0.5625	#N/A
tba-4	+++	1.4	#N/A
ubq-2	+++	0.375	#N/A
vha-10	++	0.363636	#N/A
vha-11	+++	0.9	#N/A
vha-12	++	0.739726	#N/A
vha-13	+++	0.9	#N/A
vha-15	+	0.736842	#N/A
vha-8	++	1	#N/A
